# Utility Analyses of AVITI Sequencing Chemistry

**DOI:** 10.1101/2024.04.18.590136

**Authors:** Silvia Liu, Caroline Obert, Yan-Ping Yu, Junhua Zhao, Bao-Guo Ren, Jia-Jun Liu, Kelly Wiseman, Benjamin J. Krajacich, Wenjia Wang, Kyle Metcalfe, Mat Smith, Tuval Ben-Yehezkel, Jian-Hua Luo

## Abstract

**Background:** DNA sequencing is a critical tool in modern biology. Over the last two decades, it has been revolutionized by the advent of massively parallel sequencing, leading to significant advances in the genome and transcriptome sequencing of various organisms. Nevertheless, challenges with accuracy, lack of competitive options and prohibitive costs associated with high throughput parallel short-read sequencing persist.

**Results:** Here, we conduct a comparative analysis using matched DNA and RNA short-reads assays between Element Biosciences’ AVITI and Illumina’s NextSeq 550 chemistries. Similar comparisons were evaluated for synthetic long-read sequencing for RNA and targeted single-cell transcripts between the AVITI and Illumina’s NovaSeq 6000. For both DNA and RNA short-read applications, the study found that the AVITI produced significantly higher per sequence quality scores. For PCR-free DNA libraries, we observed an average 89.7% lower experimentally determined error rate when using the AVITI chemistry, compared to the NextSeq 550. For short-read RNA quantification, AVITI platform had an average of 32.5% lower error rate than that for NextSeq 550. With regards to synthetic long-read mRNA and targeted synthetic long read single cell mRNA sequencing, both platforms’ respective chemistries performed comparably in quantification of genes and isoforms. The AVITI displayed a marginally lower error rate for long reads, with fewer chemistry-specific errors and a higher mutation detection rate.

**Conclusion:** These results point to the potential of the AVITI platform as a competitive candidate in high-throughput short read sequencing analyses when juxtaposed with the Illumina NextSeq 550.
