## Supplemental table 1 for "Utility Analyses of AVITI Sequencing Chemistry"

### Sheet: Sheet1
	Supplemental table 1. Phred score comparison wilcox test
	E.coli. genome Phred score comparison	Wilcox p value
	AVITI R1 Q20 vs Illumina R1 Q20	0.01058
	AVITI R1 Q30 vs Illumina R1 Q30	8.57e-10
	AVITI R2 Q20 vs Illumina R2 Q20	8.57e-10
	AVITI R2 Q30 vs Illumina R2 Q30	8.57e-10
	AVITI R1+R2 Q20 vs Illumina R1+R2 Q20	8.57e-10
	AVITI R1+R2 Q30 vs Illumina R1+R2 Q30	8.57e-10
	ERCC standard Phred score comparison	wilcox p value
	AVITI R1 Q20 vs Illumina R1 Q20	0.00151
	AVITI R1 Q30 vs Illumina R1 Q30	1.08e-05
	AVITI R2 Q20 vs Illumina R2 Q20	0.00105
	AVITI R2 Q30 vs Illumina R2 Q30	1.08e-05
	AVITI R1+R2 Q20 vs Illumina R1+R2 Q20	0.00105003
	AVITI R1+R2 Q30 vs Illumina R1+R2 Q230	1.08e-05
