## Supplemental table 2 for "Utility Analyses of AVITI Sequencing Chemistry"

### Sheet: Sheet1
	Supplemental table 2. Perfect matched rates of E.coli genome sequencing byNextSeq550 and AVITI
	Platform	Sample	Library	Number of perfect reads (150M)	Number of perfect reads (149M)	Number of perfect reads (148M)	Number of perfect reads (150M+149M+148M)	Number of perfect reads (150M+149M)	Total number of read (x2 for paired end)	Percentage of perfect read (150M+149M+148M)	Percentage of perfect read (150M+149M)	Percentage of perfect read (150M)
	AVITI	AVITI zero	AVITI zero	1504555733	7217585	1222008	1512995326	1511773318	1562342266	0.9684	0.9676	0.963013
	AVITI	Ecoli AVITI new	Ecoli_Aviti_A04	30502440	103775	11555	30617770	30606215	31506708	0.9718	0.9714	0.968125
	AVITI	Ecoli AVITI new	Ecoli_Aviti_B04	31347281	98257	13198	31458736	31445538	32437334	0.9698	0.9694	0.966395
	AVITI	Ecoli AVITI new	Ecoli_Aviti_C04	30974952	89758	12724	31077434	31064710	32100908	0.9681	0.9677	0.964924
	AVITI	Ecoli AVITI new	Ecoli_Aviti_D04	35175623	101864	13747	35291234	35277487	36299854	0.9722	0.9718	0.969029
	AVITI	Ecoli AVITI new	Ecoli_Aviti_E04	25699933	73681	10537	25784151	25773614	26618068	0.9687	0.9683	0.965507
	AVITI	Ecoli AVITI new	Ecoli_Aviti_F04	39668818	113808	22637	39805263	39782626	41437964	0.9606	0.9601	0.957306
	AVITI	Ecoli AVITI new	Ecoli_Aviti_G04	30354817	81623	10987	30447427	30436440	31246008	0.9744	0.9741	0.971478
	AVITI	Ecoli AVITI new	Ecoli_Aviti_H04	30404445	82567	11819	30498831	30487012	31394666	0.9715	0.9711	0.968459
	AVITI	Ecoli AVITI new	UDI25	192658702	503876	66947	193229525	193162578	196764660	0.982	0.9817	0.979133
	AVITI	Ecoli AVITI new	UDI26	204961813	499679	81705	205543197	205461492	209782974	0.9798	0.9794	0.977018
	AVITI	Ecoli AVITI new	UDI27	204322918	481470	84171	204888559	204804388	209494478	0.978	0.9776	0.975314
	AVITI	Ecoli AVITI new	UDI28	231105780	534582	83075	231723437	231640362	236053260	0.9817	0.9813	0.979041
	AVITI	Ecoli AVITI new	UDI29	167493692	377890	65638	167937220	167871582	171503342	0.9792	0.9788	0.976621
	AVITI	Ecoli AVITI new	UDI30	253659880	612186	164018	254436084	254272066	262138034	0.9706	0.97	0.967658
	AVITI	Ecoli AVITI new	UDI31	201182362	430438	68209	201681009	201612800	205140092	0.9831	0.9828	0.980707
	AVITI	Ecoli AVITI new	UDI32	201990126	438138	74748	202503012	202428264	206489362	0.9807	0.9803	0.978211
	Illumina	Illumina zero	Illumina zero	754497774	11996	702484	755212254	754509770	784112322	0.9631	0.9622	0.962232
	Illumina	Ecoli Illumina New	Ecoli_Illumina_run1_A4_S1	63852416	21391019	4648657	89892092	85243435	93999126	0.9563	0.9069	0.679287
	Illumina	Ecoli Illumina New	Ecoli_Illumina_run1_B4_S2	63323195	21382152	4609094	89314441	84705347	93512326	0.9551	0.9058	0.677164
	Illumina	Ecoli Illumina New	Ecoli_Illumina_run1_C4_S3	62799731	21263939	4569209	88632879	84063670	92838868	0.9547	0.9055	0.676438
	Illumina	Ecoli Illumina New	Ecoli_Illumina_run1_D4_S4	67478982	22747132	4914125	95140239	90226114	99517478	0.956	0.9066	0.678062
	Illumina	Ecoli Illumina New	Ecoli_Illumina_run1_E4_S5	56940838	19281138	4144572	80366548	76221976	84164160	0.9549	0.9056	0.676545
	Illumina	Ecoli Illumina New	Ecoli_Illumina_run1_F4_S6	76982655	26622352	5598501	109203508	103605007	115169168	0.9482	0.8996	0.668431
	Illumina	Ecoli Illumina New	Ecoli_Illumina_run1_G4_S7	62417531	21196264	4536382	88150177	83613795	92087728	0.9572	0.908	0.677805
	Illumina	Ecoli Illumina New	Ecoli_Illumina_run1_H4_S8	60857992	20693353	4418717	85970062	81551345	89884630	0.9564	0.9073	0.677068
	Illumina	Ecoli Illumina New	Ecoli_Illumina_run2_A4_S1	63708926	21205971	4655999	89570896	84914897	93522098	0.9578	0.908	0.681218
	Illumina	Ecoli Illumina New	Ecoli_Illumina_run2_B4_S2	62766363	21012533	4584555	88363451	83778896	92411820	0.9562	0.9066	0.679203
	Illumina	Ecoli Illumina New	Ecoli_Illumina_run2_C4_S3	62920249	21116072	4593479	88629800	84036321	92756374	0.9555	0.906	0.678339
	Illumina	Ecoli Illumina New	Ecoli_Illumina_run2_D4_S4	67105790	22427800	4906102	94439692	89533590	98681154	0.957	0.9073	0.680026
	Illumina	Ecoli Illumina New	Ecoli_Illumina_run2_E4_S5	56577009	18990789	4129504	79697302	75567798	83374228	0.9559	0.9064	0.678591
	Illumina	Ecoli Illumina New	Ecoli_Illumina_run2_F4_S6	76680236	26235387	5593629	108509252	102915623	114300490	0.9493	0.9004	0.670865
	Illumina	Ecoli Illumina New	Ecoli_Illumina_run2_G4_S7	62173874	20931182	4538185	87643241	83105056	91481476	0.958	0.9084	0.679633
	Illumina	Ecoli Illumina New	Ecoli_Illumina_run2_H4_S8	60607537	20426181	4413686	85447404	81033718	89254848	0.9573	0.9079	0.679039
