## Supplemental table 3 for "Utility Analyses of AVITI Sequencing Chemistry"

### Sheet: Sheet1
	Supplemental table 3. ERCC RNA samples
	Platform	Sample	Number of uniquely aligned reads to ERCC	Note
	AVITI	HEPG2-ERCC-spike-in-1	24450871	ERCC spike-in
	AVITI	5-1-GAT-APP-L115-1	1515904	ERCC spike-in
	AVITI	5-2-GAT-APP-L115-2	1443296	ERCC spike-in
	AVITI	5-3-GAT-APP-L115-3	1410828	ERCC spike-in
	AVITI	5-4-GAT-APP-L115-4	1445559	ERCC spike-in
	AVITI	5-5-GAT-APP-L115-5	1232571	ERCC spike-in
	AVITI	BS-L017_25	136661	ERCC spike-in
	AVITI	BS-L017_26	135271	ERCC spike-in
	AVITI	BS-L017_27	125009	ERCC spike-in
	AVITI	BS-L017_28	137522	ERCC spike-in
	NextSeq	HepG2_ERCC_S1	13464875	ERCC spike-in
	NextSeq	ERCC.NextSeq.b1.1	25459542	ERCC full sample
	NextSeq	ERCC.NextSeq.b1.2	22466696	ERCC full sample
	NextSeq	ERCC.NextSeq.b1.3	24703022	ERCC full sample
	NextSeq	ERCC.NextSeq.b2.1	21483928	ERCC full sample
	NextSeq	ERCC.NextSeq.b2.2	19663543	ERCC full sample
	NextSeq	ERCC.NextSeq.b2.3	22047484	ERCC full sample
	NextSeq	ERCC.NextSeq.b3.1	19831348	ERCC full sample
	NextSeq	ERCC.NextSeq.b3.2	18885405	ERCC full sample
	NextSeq	ERCC.NextSeq.b3.3	20893459	ERCC full sample
