## Supplemental table 4 for "Utility Analyses of AVITI Sequencing Chemistry"

### Sheet: Sheet1
Supplemental table 4. Short-read error rates of ERCC from AVITI and NextSeq550Dx
	Transcript	NextSeq	AVITI
1	ERCC-00002	0.00101723	0.0004817
2	ERCC-00003	0.00107709	0.00046112
3	ERCC-00004	0.0009561	0.00056434
4	ERCC-00009	0.00112181	0.00048789
5	ERCC-00012	0.00085191	0.00284342
6	ERCC-00013	0.00123478	0.00117074
7	ERCC-00014	0.00099637	0.00055313
8	ERCC-00016	0.00079927	0.0002927
9	ERCC-00017	0.00084216	0.00109489
10	ERCC-00019	0.00082088	0.00051439
11	ERCC-00022	0.00078575	0.00046893
12	ERCC-00024	0.00097922	0.00026162
13	ERCC-00025	0.00081373	0.0004829
14	ERCC-00028	0.00079981	0.00057356
15	ERCC-00031	0.00096682	0.00094071
16	ERCC-00033	0.00112412	0.00065446
17	ERCC-00034	0.00102002	0.00047827
18	ERCC-00035	0.00101371	0.00059029
19	ERCC-00039	0.00081697	0.00060291
20	ERCC-00040	0.00083719	0.00046013
21	ERCC-00041	0.00069329	0.0004925
22	ERCC-00042	0.00082806	0.0004439
23	ERCC-00043	0.00092462	0.00064637
24	ERCC-00044	0.00083131	0.00055903
25	ERCC-00046	0.00078425	0.00043784
26	ERCC-00048	0.0007481	0.00343214
27	ERCC-00051	0.00060038	0.00040687
28	ERCC-00053	0.00074329	0.00041399
29	ERCC-00054	0.00062709	0.0004431
30	ERCC-00057	0.00139118	0
31	ERCC-00058	0.00097395	0.00063289
32	ERCC-00059	0.00081866	0.00044942
33	ERCC-00060	0.00072012	0.00043912
34	ERCC-00061	0.00088597	0.00090964
35	ERCC-00062	0.00081728	0.00044928
36	ERCC-00067	0.00074326	0.00044998
37	ERCC-00069	0.00121965	0.00060673
38	ERCC-00071	0.00090957	0.00049008
39	ERCC-00073	0.00078737	0.00070998
40	ERCC-00074	0.00067461	0.00043206
41	ERCC-00075	0.00047351	0
42	ERCC-00076	0.00086314	0.0005319
43	ERCC-00077	0.0006296	0.00047729
44	ERCC-00078	0.00096731	0.00052716
45	ERCC-00079	0.00108864	0.00054046
46	ERCC-00081	0.00104036	0.00148943
47	ERCC-00083	0.00115053	0.00226091
48	ERCC-00084	0.00080946	0.00057255
49	ERCC-00085	0.00077692	0.00047741
50	ERCC-00086	0.00159481	0.00098356
51	ERCC-00092	0.00080654	0.00053764
52	ERCC-00095	0.00074831	0.00038231
53	ERCC-00096	0.00074883	0.00051493
54	ERCC-00097	0.00075052	0.00079123
55	ERCC-00098	0.00095128	0.00013163
56	ERCC-00099	0.00072717	0.00048381
57	ERCC-00104	0.00085941	0.0004971
58	ERCC-00108	0.00077469	0.00046564
59	ERCC-00109	0.00131945	0.00236787
60	ERCC-00111	0.00073597	0.00042346
61	ERCC-00112	0.0007805	0.00046651
62	ERCC-00113	0.00076661	0.00048335
63	ERCC-00116	0.00087927	0.00053435
64	ERCC-00117	0.00129481	0.00030817
65	ERCC-00120	0.0010047	0.0010745
66	ERCC-00123	0.00100736	0.00073825
67	ERCC-00126	0.00084048	0.00054311
68	ERCC-00130	0.00075278	0.0004672
69	ERCC-00131	0.00149379	0.00109802
70	ERCC-00134	0.00150972	0.00096964
71	ERCC-00136	0.00080683	0.00040556
72	ERCC-00137	0.00112802	0.00068089
73	ERCC-00138	0.00269678	0.00436657
74	ERCC-00142	0.00048746	0.00042481
75	ERCC-00143	0.00102861	0.00059316
76	ERCC-00144	0.00072486	0.00046203
77	ERCC-00145	0.0008774	0.00060185
78	ERCC-00147	0.00093823	0.00115672
79	ERCC-00148	0.00076877	0.00049853
80	ERCC-00150	0.00083792	0.0005615
81	ERCC-00154	0.00094409	0.00055556
82	ERCC-00156	0.00114228	0.00086758
83	ERCC-00157	0.00092456	0.00049672
84	ERCC-00158	0.00138264	0.00098788
85	ERCC-00160	0.00083453	0.00055467
86	ERCC-00162	0.00078397	0.00038194
87	ERCC-00163	0.00089527	0.00047959
88	ERCC-00164	0.00104596	0.00060419
89	ERCC-00165	0.00082183	0.00045468
90	ERCC-00168	0.00080838	0.00069409
91	ERCC-00170	0.00091187	0.00071057
92	ERCC-00171	0.00080003	0.00047775
