## Supplemental table 5 for "Utility Analyses of AVITI Sequencing Chemistry"

### Sheet: Sheet 1
Supplemental table 5. Long-read error rate of ERCC from AVITI and NovaSeq6000
Transcript	AVITI	NovaSeq6000
ERCC-00002	0.000444865	0.000491143
ERCC-00003	0.000533968	0.00054108
ERCC-00004	0.00112759	0.00105518
ERCC-00009	0.0005488	0.000426514
ERCC-00012	N/D	N/D
ERCC-00013	N/D	N/D
ERCC-00014	N/D	N/D
ERCC-00016	N/D	N/D
ERCC-00017	N/D	N/D
ERCC-00019	N/D	N/D
ERCC-00022	0.000737535	0
ERCC-00024	N/D	N/D
ERCC-00025	N/D	N/D
ERCC-00028	N/D	N/D
ERCC-00031	N/D	N/D
ERCC-00033	N/D	N/D
ERCC-00034	N/D	N/D
ERCC-00035	N/D	N/D
ERCC-00039	N/D	N/D
ERCC-00040	N/D	N/D
ERCC-00041	N/D	N/D
ERCC-00042	0.00039158	0.000505423
ERCC-00043	0.000750672	0.00094673
ERCC-00044	N/D	N/D
ERCC-00046	0.000555656	0.000675877
ERCC-00048	N/D	N/D
ERCC-00051	N/D	N/D
ERCC-00053	N/D	N/D
ERCC-00054	N/D	N/D
ERCC-00057	N/D	N/D
ERCC-00058	N/D	N/D
ERCC-00059	N/D	N/D
ERCC-00060	0.000601961	0.000697124
ERCC-00061	N/D	N/D
ERCC-00062	N/D	N/D
ERCC-00067	N/D	N/D
ERCC-00069	N/D	N/D
ERCC-00071	N/D	N/D
ERCC-00073	N/D	N/D
ERCC-00074	0.00071413	0.000843426
ERCC-00075	N/D	N/D
ERCC-00076	0.000389372	0.000508425
ERCC-00077	N/D	N/D
ERCC-00078	N/D	N/D
ERCC-00079	N/D	N/D
ERCC-00081	N/D	N/D
ERCC-00083	N/D	N/D
ERCC-00084	N/D	N/D
ERCC-00085	N/D	N/D
ERCC-00086	N/D	N/D
ERCC-00092	0.000461317	0.000428463
ERCC-00095	N/D	N/D
ERCC-00096	0.000465949	0.000503719
ERCC-00097	N/D	N/D
ERCC-00098	N/D	N/D
ERCC-00099	N/D	N/D
ERCC-00104	N/D	N/D
ERCC-00108	0.000413099	0.000487128
ERCC-00109	N/D	N/D
ERCC-00111	0.000489211	0.000436491
ERCC-00112	N/D	N/D
ERCC-00113	0.000535014	0.000564774
ERCC-00116	0.000344702	0.000415187
ERCC-00117	N/D	N/D
ERCC-00120	N/D	N/D
ERCC-00123	N/D	N/D
ERCC-00126	N/D	N/D
ERCC-00130	0.000461228	0.000567016
ERCC-00131	N/D	N/D
ERCC-00134	N/D	N/D
ERCC-00136	0.000474546	0.00060667
ERCC-00137	N/D	N/D
ERCC-00138	N/D	N/D
ERCC-00142	N/D	N/D
ERCC-00143	N/D	N/D
ERCC-00144	N/D	N/D
ERCC-00145	0.000623611	0.000527263
ERCC-00147	N/D	N/D
ERCC-00148	N/D	N/D
ERCC-00150	N/D	N/D
ERCC-00154	N/D	N/D
ERCC-00156	N/D	N/D
ERCC-00157	N/D	N/D
ERCC-00158	N/D	N/D
ERCC-00160	N/D	N/D
ERCC-00162	N/D	N/D
ERCC-00163	N/D	N/D
ERCC-00164	N/D	N/D
ERCC-00165	N/D	N/D
ERCC-00168	N/D	N/D
ERCC-00170	N/D	N/D
ERCC-00171	0.000503608	0.000618844
Error rate as fraction of number of reads; N/D-not detected
